# Epigenetic variations are accompanying landmarks of freshwater adaptation in threespine sticklebacks

**DOI:** 10.1101/2022.08.22.504457

**Authors:** Artemiy Golden, Alexey Starshin, Alexandr Mazur, Nikolai Mugue, Daria Kaplun, Artem Artemov, Ekaterina Khrameeva, Egor Prokhortchouk

## Abstract

For evolutionary biology, the phenotypic consequences of epigenetic variations and their potential contribution to adaptation and diversification are pressing issues. Marine and freshwater sticklebacks represent an ideal model for studying both genetic and epigenetic components of phenotypic plasticity that allow fish to inhabit water with different salinity. Here, we applied single-cell genomics (scRNA-seq and scATAC-seq) and whole-genome bisulfite sequencing to characterize intercellular variability in transcription, the abundance of open chromatin regions, and CpG methylation level in gills of marine and freshwater stickleback morphs. We found little difference in overall transcriptional variance between the morphs but observed significant changes in chromatin openness variance. In addition, genomic divergence islands (DIs) coincided with regions of increased methylation entropy in freshwater fish. Moreover, analysis of transcription factor binding sites within DIs revealed that СTCF motifs around marker SNPs were significantly enriched within the region. Altogether, our data show that increased epigenetic variance accompanies the adaptation of marine sticklebacks to freshwater.
