## Supplemental Table 1 for "Epigenetic variations are accompanying landmarks of freshwater adaptation in threespine sticklebacks"

Estimated Number of Cells	Mean Reads per Cell	Median Genes per Cell	Number of Reads	Valid Barcodes	Sequencing Saturation	Q30 Bases in Barcode	Q30 Bases in RNA Read	Q30 Bases in UMI	Reads Mapped to Genome	Reads Mapped Confidently to Genome	Reads Mapped Confidently to Intergenic Regions	Reads Mapped Confidently to Intronic Regions	Reads Mapped Confidently to Exonic Regions	Reads Mapped Confidently to Transcriptome	Reads Mapped Antisense to Gene	Fraction Reads in Cells	Total Genes Detected	Median UMI Counts per Cell
2,359	119,137	278	281,045,594	95.90%	92.50%	96.10%	92.90%	95.50%	89.40%	69.50%	10.20%	2.90%	56.40%	47.90%	0.30%	79.00%	12,444	1,872
4,835	56,420	185	272,792,633	95.30%	90.60%	96.30%	93.60%	95.70%	87.80%	59.90%	12.80%	3.90%	43.20%	37.50%	0.30%	76.40%	12,986	1,046
4,649	51,100	184	237,566,743	95.00%	88.90%	96.00%	93.30%	94.60%	90.00%	59.40%	11.40%	3.60%	44.30%	38.10%	0.30%	80.80%	13,308	1,271
9,631	35,562	240	342,501,355	93.10%	84.90%	96.20%	93.20%	95.60%	89.20%	68.00%	11.70%	3.60%	52.70%	45.40%	0.40%	83.50%	14,455	1,525
