## Supplemental Table 3 for "Epigenetic variations are accompanying landmarks of freshwater adaptation in threespine sticklebacks"

p_val	avg_log2FC	pct.1	pct.2	p_val_adj	cluster	gene
1.3771400861971163e-5	2.00848532015147	0.729	0.594	0.027542801723942325	leukocytes_1	ENSGACG00000000869
1.1379624958411713e-30	1.5609275630350705	0.872	0.626	2.3654826401050427e-26	leukocytes_1	ENSGACG00000001123
7.360968925272567e-5	1.373324886444502	0.124	0.104	1	leukocytes_1	zgc:152830
1.1155738295568692e-9	1.3094870481915097	0.67	0.379	2.2311476591137386e-6	leukocytes_1	mdh1aa
8.686315444846507e-13	1.285330783950989	0.394	0.326	1.8056243915202435e-8	leukocytes_1	arpc1b
6.64420516181685e-18	1.2700796916832473	0.739	0.476	1.32884103236337e-14	leukocytes_1	ENSGACG00000007536
2.6715999798641614e-18	1.2301705497912105	0.486	0.437	5.553454878143632e-14	leukocytes_1	ENSGACG00000001108
2.0724043886683976e-4	1.2246765387876066	0.165	0.143	1	leukocytes_1	cndp2
6.630932905468431e-4	1.1751191528436493	0.206	0.147	1	leukocytes_1	fabp3
0.0021802403746446542	1.1729525373243952	0.367	0.305	1	leukocytes_1	coro1a
1.0971808098333182e-12	1.1561669873039246	0.216	0.251	2.2807097494005184e-8	leukocytes_1	atp6v1g1
0.008375900718191245	1.1404364403389127	0.101	0.068	1	leukocytes_1	UBL5
1.1046943891418077e-17	1.13765624571186	0.541	0.519	2.2963282267090756e-13	leukocytes_1	ENSGACG00000009225
0.0010158555155674912	1.1131301361572465	0.367	0.297	1	leukocytes_1	acod1
6.157357137783935e-11	1.1109178307548462	0.711	0.698	1.2314714275567872e-7	leukocytes_1	tsr3
3.4614237381224545e-4	1.0593995643308352	0.674	0.551	0.6922847476244909	leukocytes_1	atp6v1e1b
2.513995866083723e-6	1.0466325966409462	0.917	0.831	0.0050279917321674455	leukocytes_1	rpl22l1
6.062668052326871e-14	1.0419399848454904	0.711	0.539	1.2125336104653743e-10	leukocytes_1	ENSGACG00000020069
1.3642302628485056e-23	1.0350590055099405	0.803	0.573	2.728460525697011e-20	leukocytes_1	ddx18
2.971627830959385e-7	1.000323909365179	0.211	0.198	0.006177122772215273	leukocytes_1	cnbpa
7.410239076868428e-38	0.9975455120046135	0.789	0.449	1.4820478153736857e-34	leukocytes_1	sh2d1ab
1.598453923032192e-14	0.9959293974135255	0.917	0.741	3.1969078460643834e-11	leukocytes_1	ENSGACG00000012769
8.144636246331908e-38	0.9852700576584983	0.757	0.462	1.6289272492663817e-34	leukocytes_1	tnfsf14
4.645242077212076e-14	0.9756219553679548	0.486	0.486	9.656064705900742e-10	leukocytes_1	ENSGACG00000004750
7.366216433988125e-5	0.9550586711601372	0.44	0.546	0.1473243286797625	leukocytes_1	ENSGACG00000009171
2.23586429223057e-28	0.9520396509466641	0.202	0.483	4.47172858446114e-25	leukocytes_1	ENSGACG00000018643
0.007362285686692129	0.9479664946413664	0.119	0.085	1	leukocytes_1	sla1a
6.41652141617732e-10	0.9452191210851986	0.784	0.708	1.283304283235464e-6	leukocytes_1	ENSGACG00000014576
2.664683469541209e-6	0.9418707774836117	0.151	0.164	0.05539077528135311	leukocytes_1	tagln2
2.874474545929729e-4	0.9404443444907926	0.761	0.645	0.5748949091859458	leukocytes_1	rpl19
9.850921499820161e-14	0.9372015026623326	0.876	0.703	1.970184299964032e-10	leukocytes_1	sftpbb
0.004972873053231857	0.9262251682895695	0.528	0.56	1	leukocytes_1	nme2a
6.40904004324203e-13	0.9113111268716817	0.697	0.461	1.2818080086484059e-9	leukocytes_1	nkl.4
6.272512986062657e-9	0.9063711773932397	0.83	0.8	1.2545025972125315e-5	leukocytes_1	rpl29
9.845053560957505e-6	0.9047569164379585	0.115	0.142	0.20464912837162366	leukocytes_1	eif3i
0.006156516138522098	0.9045217823991707	0.11	0.087	1	leukocytes_1	zgc:162944
1.5932961585107222e-6	0.8946138508921622	0.156	0.174	0.03311984724696238	leukocytes_1	tubb2b
0.002826159563528552	0.8791498962566364	0.138	0.128	1	leukocytes_1	ran
2.287408734789783e-8	0.8491413055680477	0.706	0.666	4.754836537007522e-4	leukocytes_1	rps13
2.1004725707352279e-10	0.801565393116535	0.826	0.701	4.366252332787318e-6	leukocytes_1	rps7
3.43164070553531e-11	0.7868678419721	0.78	0.681	7.133351534596249e-7	leukocytes_1	fance
3.426046481243512e-10	0.7784664361840035	0.766	0.698	7.1217228205608876e-6	leukocytes_1	rpl23a
1.9734378496957758e-7	0.7590120748506637	0.766	0.747	0.004102185258162609	leukocytes_1	ENSGACG00000000326
8.913970261299045e-6	0.7505784431628078	0.651	0.602	0.18529469982162325	leukocytes_1	rplp2l
1.940717668225762e-9	0.7399889930672536	0.757	0.775	4.0341698169408915e-5	leukocytes_1	ENSGACG00000000860
2.943869054549619e-10	0.734813240053585	0.858	0.887	6.119420603692293e-6	leukocytes_1	ENSGACG00000007836
3.082648281105151e-5	0.7191958644795546	0.61	0.596	0.6407900981933277	leukocytes_1	rplp0
6.084440405507382e-11	0.6950994739768452	0.881	0.771	1.2647726270928194e-6	leukocytes_1	rps26
2.545358791194043e-4	0.6825537245581978	0.601	0.657	1	leukocytes_1	RPL19 (1 of many)
3.738991081929886e-10	0.6796248054766929	0.853	0.754	7.772240762007654e-6	leukocytes_1	rpl13a
1.8367435507443125e-45	4.970778812483309	0.353	0.011	3.8180388189322023e-41	macrophages	ENSGACG00000009300
3.623108683901903e-76	3.343972830629213	0.626	0.019	7.531356021226886e-72	macrophages	ENSGACG00000009315
8.038325344811119e-21	2.738946062367153	0.16	0.005	1.670926689425887e-16	macrophages	ENSGACG00000012763
2.0402760311956553e-16	2.103819482941746	0.107	0	4.2411217860464084e-12	macrophages	ENSGACG00000010888
1.4057173488093563e-37	2.060004771885934	0.872	0.763	2.8114346976187123e-34	macrophages	ENSGACG00000012769
8.410771964298975e-69	1.9361012868578182	0.636	0.047	1.748347168218828e-64	macrophages	swap70a
1.2477477276097763e-48	1.9037961314097283	0.369	0.01	2.593693201382442e-44	macrophages	ENSGACG00000012781
1.8054175826955765e-38	1.896471776682402	0.31	0.011	3.752921529149295e-34	macrophages	ENSGACG00000009480
2.567789600499361e-45	1.8930328193761583	0.385	0.01	5.337664242558022e-41	macrophages	thrap3a
3.619478200797576e-45	1.776439574274581	0.947	0.582	7.238956401595153e-42	macrophages	ENSGACG00000011212
4.28081758356677e-30	1.7168561207890263	0.834	0.681	8.56163516713354e-27	macrophages	zfp36l1a
4.5821086784261295e-67	1.7052978519619877	0.578	0.037	9.524829309844396e-63	macrophages	ENSGACG00000010720
1.033832179302222e-38	1.684010458888854	0.38	0.031	2.149026951115529e-34	macrophages	irf8
9.92619784490548e-27	1.6782673535390547	0.813	0.64	1.985239568981096e-23	macrophages	TAGAP
7.273707776098105e-44	1.565655197876691	0.636	0.11	1.511985635417513e-39	macrophages	ENSGACG00000017163
8.599490323366131e-26	1.5606953036521198	0.273	0.021	1.7875760535181176e-21	macrophages	ENSGACG00000009519
1.8947611319543905e-37	1.5143830533189673	0.834	0.408	3.7895222639087812e-34	macrophages	PDCL3
3.640919286854665e-35	1.5100140441139622	0.273	0.008	7.568378921584792e-31	macrophages	ENSGACG00000012578
2.3390263326131523e-36	1.4984668225696356	0.824	0.648	4.678052665226304e-33	macrophages	rgs13
8.325787436761398e-59	1.485672498372696	1	0.784	1.6651574873522796e-55	macrophages	rpl35a
1.5973505079859417e-19	1.4801192185519323	0.144	0.003	3.3204125009503772e-15	macrophages	ENSGACG00000012783
6.7909609019170725e-15	1.4678726370938335	0.658	0.368	1.3581921803834145e-11	macrophages	nrip2
9.069291120933483e-42	1.4663758073414317	0.31	0.006	1.8852335453084434e-37	macrophages	cd79a
3.2991100796029644e-50	1.411378988930239	1	0.742	6.598220159205929e-47	macrophages	rps9
6.850972835984038e-36	1.3971029092804912	0.299	0.013	1.424111723416002e-31	macrophages	GPR137B (1 of many)
6.538812560760463e-56	1.3858284001498964	1	0.843	1.3077625121520925e-52	macrophages	rpl35
NA	NA	NA	NA	NA	macrophages	mpeg1.2
1.400315761139174e-50	7.413062772963316	0.559	0.021	2.910836372680001e-46	gill_integument	ENSGACG00000018003
2.718486090289739e-59	6.19404726702251	1	0.752	5.436972180579478e-56	gill_integument	ENSGACG00000018764
1.9040976967774708e-73	6.1879653691444645	0.765	0.027	3.9580478822913285e-69	gill_integument	ENSGACG00000017256
1.4965803078097055e-68	5.890731491667247	0.461	0.007	3.1109414858440345e-64	gill_integument	krt99
1.005422937922563e-57	5.846333678840712	0.598	0.01	2.089972661059632e-53	gill_integument	ENSGACG00000014540
3.498758559624854e-138	5.830434840336129	0.912	0.02	7.272869417892184e-134	gill_integument	ENSGACG00000002895
2.1022998051228717e-115	5.69068719678168	0.853	0.034	4.370050604908913e-111	gill_integument	ENSGACG00000017777
2.01478505985183e-53	5.422922916589572	0.98	0.795	4.0295701197036596e-50	gill_integument	ENSGACG00000008429
7.191714322332214e-18	5.4060804541161165	0.304	0.027	1.4949416561831973e-13	gill_integument	im:7150988
2.5543899929087935e-55	5.265154249622117	0.578	0.009	5.309810478259509e-51	gill_integument	ENSGACG00000014542
9.616634505677475e-51	5.059002680450603	0.961	0.798	1.923326901135495e-47	gill_integument	ENSGACG00000006045
9.083318458424415e-50	5.041501821926908	0.961	0.843	1.816663691684883e-46	gill_integument	ENSGACG00000014891
1.353957084248138e-117	5.035884681337583	0.814	0.021	2.8144705910266046e-113	gill_integument	apodb
1.538386257177128e-50	4.990319819698837	0.49	0.037	3.197843512794096e-46	gill_integument	ENSGACG00000002897
8.77269549002839e-85	4.989260527624106	0.804	0.009	1.8235802115122015e-80	gill_integument	ENSGACG00000018001
2.2615678639450135e-18	4.856624656185818	0.775	0.869	4.523135727890027e-15	gill_integument	ca15b
1.4944710337009825e-74	4.8461067062764265	0.471	0.003	3.106556937754232e-70	gill_integument	rhcga
1.4271389636055497e-40	4.659736826744938	0.902	0.778	2.8542779272110995e-37	gill_integument	TYMP
1.540598882100744e-27	4.578485183288045	0.824	0.786	3.081197764201488e-24	gill_integument	krt98
1.1938486654996593e-30	4.399017479669814	0.833	0.758	2.3876973309993187e-27	gill_integument	evpla
2.187169700154761e-101	4.2755535085013445	0.922	0.074	4.5464696557117016e-97	gill_integument	ENSGACG00000006166
5.115092826201758e-116	4.22745035507025	0.706	0.003	1.0632743457825595e-111	gill_integument	si:ch211-157c3.4
7.120589517968383e-23	4.145851683609482	0.784	0.791	1.4241179035936765e-19	gill_integument	si:dkey-222n6.2
1.9778436347589784e-42	3.3319183532960412	0.935	0.698	4.1113435635734884e-38	low_quality	HBE1 (1 of many).1
9.581385716103468e-21	3.0439430679819335	0.742	0.321	1.991682648806428e-16	low_quality	ENSGACG00000013902
4.747922490561593e-27	3.0389912732375652	0.984	0.791	9.869506481130384e-23	low_quality	hbae5
9.90002546516337e-22	2.9574215729658544	0.968	0.914	1.980005093032674e-18	low_quality	ENSGACG00000013895
7.814943768245646e-24	2.9197436741477967	0.726	0.185	1.6244923611052224e-19	low_quality	ENSGACG00000020086
1.0465673496457549e-30	2.399510917104191	0.484	0.057	2.1754995497086307e-26	low_quality	alas2
1.33936822723549e-25	2.357147155462477	0.419	0.051	2.7841447339544132e-21	low_quality	zgc:163057
1.76339657639535e-32	2.3415390449014444	0.516	0.061	3.665572463353014e-28	low_quality	ENSGACG00000009211
1.0338842382232285e-4	2.3391806095912626	0.387	0.621	0.2067768476446457	low_quality	junba
0.0012913077850010138	2.288945399700334	0.339	0.256	1	low_quality	ENSGACG00000016901
4.4325623045336773e-29	2.159462092914601	0.532	0.073	9.213967262434154e-25	low_quality	tmem205
1.0113703591281102e-21	2.119431868557866	0.548	0.119	2.1023355655196027e-17	low_quality	ENSGACG00000015628
3.796274027149882e-12	2.1145254891347145	0.758	0.635	7.89131482023646e-8	low_quality	ENSGACG00000015484
3.9640269411824934e-19	2.1102740165275407	0.919	0.801	7.928053882364987e-16	low_quality	mibp2
5.594388585660828e-5	1.8589606721288687	0.387	0.685	0.11188777171321655	low_quality	ENSGACG00000002876
8.027099144812647e-7	1.8158418506799803	0.145	0.009	0.01668593099232205	low_quality	gp1bb
0.008781606464902123	1.7996110148458073	0.629	0.608	1	low_quality	casp10
1.0246992405186592e-24	1.7452273216660508	0.371	0.039	2.130042311266137e-20	low_quality	aqp1a.1
2.3042636499069722e-5	1.7128466182082442	0.581	0.752	0.04608527299813944	low_quality	zfand2a
0.006050640505639664	1.7057832038540175	0.452	0.717	1	low_quality	ENSGACG00000013999
1.2486264835135308e-22	1.6748104172807161	0.355	0.039	2.5955198712795763e-18	low_quality	ENSGACG00000019059
2.9365428189779736e-8	1.6518955236914368	0.758	0.679	5.873085637955947e-5	low_quality	slc4a1a
1.0058143109177443e-9	1.6382925790454985	0.258	0.024	2.090786208104715e-5	low_quality	rfesd
0.0019617005595457837	1.6048839529707513	0.161	0.039	1	low_quality	ENSGACG00000000869
7.930402378633774e-9	1.58262669073041	0.21	0.036	1.5860804757267546e-5	low_quality	capn12
4.396487064449967e-9	1.5481060054905407	0.274	0.067	9.138977660872145e-5	low_quality	ENSGACG00000014131
1.3291843044376962e-5	1.5256058002691375	0.468	0.15	0.026583686088753923	low_quality	ENSGACG00000001271
3.1318736796306076e-8	1.4947054221278817	0.565	0.794	6.263747359261215e-5	low_quality	rbl2
1.3494142981981714e-8	1.4870610473651131	0.242	0.026	2.805027501664539e-4	low_quality	ENSGACG00000017373
1.506480662289593e-4	1.453424790914105	0.29	0.117	1	low_quality	hsp90aa1.2
1.582363921089316e-11	1.3554919562901082	0.548	0.139	3.1647278421786324e-8	low_quality	metrnla
1.3886956295427024e-4	1.3478236981019551	0.387	0.66	0.2777391259085405	low_quality	RASSF1 (1 of many)
3.122261598082693e-10	1.2342141621838694	0.452	0.697	6.244523196165385e-7	low_quality	ENSGACG00000017236
3.664233563702005e-14	1.2298811566709942	0.79	0.713	7.32846712740401e-11	low_quality	ENSGACG00000001198
1.0660416663826516e-6	1.204315523791668	0.306	0.667	0.002132083332765303	low_quality	ENSGACG00000018525
2.3001164322030954e-121	7.102871176603945	0.812	0.012	4.781252027620574e-117	neutrophils	npsn (1 of many)
5.848834414655727e-116	6.23439884856456	0.828	0.018	1.215797209774486e-111	neutrophils	ENSGACG00000012927
1.2343562496905244e-81	4.702630554652165	0.75	0.038	2.5658563362316933e-77	neutrophils	fbp2
2.366787573918176e-37	4.559844658967474	0.984	0.632	4.733575147836352e-34	neutrophils	npsn (1 of many).1
4.4589151226035565e-45	4.253009263939391	0.75	0.124	9.268746865356013e-41	neutrophils	pgd
6.409117185767756e-34	4.085107631240636	0.531	0.016	1.3322631894055435e-29	neutrophils	lta4h
1.1790093055598293e-25	4.049334003200976	0.922	0.477	2.358018611119659e-22	neutrophils	tktb
3.849596578197841e-36	3.9780346617729645	0.578	0.08	8.002156407099852e-32	neutrophils	ncf2
8.73741175423773e-31	3.7902299465908307	0.578	0.03	1.8162457813533967e-26	neutrophils	mpx
2.1947627019519446e-36	3.728612062851603	0.75	0.168	4.5622532285475073e-32	neutrophils	taldo1
6.151890164632028e-26	3.7146795394110055	0.969	0.732	1.2303780329264054e-22	neutrophils	ENSGACG00000016593
4.887043250016325e-17	3.65362814661845	0.328	0.016	1.0158696803808935e-12	neutrophils	zgc:110626
7.77994071939422e-30	3.6262005615507507	0.578	0.047	1.6172162773404764e-25	neutrophils	g6pd
7.403726017934586e-48	3.519547552655673	0.297	0.001	1.5390125273480624e-43	neutrophils	ENSGACG00000020145
6.628989294400755e-26	3.3819649819186757	0.875	0.668	1.325797858880151e-22	neutrophils	mmp9
3.5266444562276406e-24	3.2835519313933963	0.422	0.014	7.330835831160397e-20	neutrophils	pygl
2.3374515700590948e-7	3.233624875115451	1	0.959	4.67490314011819e-4	neutrophils	hbae5
7.939942329203048e-20	3.100941329131971	0.875	0.754	1.5879884658406095e-16	neutrophils	ENSGACG00000004882
1.1224113218447812e-18	2.9484649781125816	0.875	0.714	2.2448226436895624e-15	neutrophils	ENSGACG00000000546
1.592978493709949e-33	2.9483254453671144	0.922	0.486	3.185956987419898e-30	neutrophils	NOCT (1 of many).1
2.8963662169016394e-4	2.8731934754126156	0.641	0.632	0.5792732433803279	neutrophils	ENSGACG00000012171
9.62610024392095e-29	2.8645965734050076	0.891	0.614	1.9252200487841899e-25	neutrophils	mmp25b
8.208964493629651e-25	2.8460039454154678	0.984	0.643	1.6417928987259302e-21	neutrophils	ENSGACG00000016070
1.647187023983112e-36	4.723474192095425	0.8	0.04	3.4240076667536954e-32	lymphocytes	ENSGACG00000020069
1.875199862136056e-12	3.3410823670386876	0.356	0.022	3.89797795342222e-8	lymphocytes	nkl.4
0.005944641713405706	3.075136255164991	0.356	0.673	1	lymphocytes	ENSGACG00000018050
1.119044344894583e-34	2.844231312889077	0.333	0.012	2.3261574797323695e-30	lymphocytes	ENSGACG00000004719
1.7151719996099868e-35	2.830477847383738	0.489	0.034	3.5653280355892797e-31	lymphocytes	ENSGACG00000012951
6.218800755064679e-63	2.509413265195329	0.533	0.013	1.2927021129552948e-58	lymphocytes	ENSGACG00000006316
3.058504454169535e-20	2.489856925892709	0.4	0.007	6.357713208882212e-16	lymphocytes	prf1.9
1.1661069212828107e-14	2.3862107280364198	0.311	0.007	2.4239864572705787e-10	lymphocytes	ENSGACG00000001633
7.784667419585463e-39	2.3495623562211416	0.6	0.053	1.6181988165092303e-34	lymphocytes	ENSGACG00000014424
5.722800112456749e-14	1.9734315954894692	0.267	0.003	1.1895984593763843e-9	lymphocytes	afap1l2
0.0017868768021833742	1.8743461455982926	0.622	0.545	1	lymphocytes	ENSGACG00000005291
1.213100802072146e-7	1.7605273906464916	0.267	0.029	0.00252167263726737	lymphocytes	ENSGACG00000013592
3.0387063563285165e-20	1.7196412717367118	0.244	0.014	6.316558902900087e-16	lymphocytes	rab6ba
5.885773936436401e-29	1.691465099611447	0.333	0.017	1.2234758281670346e-24	lymphocytes	tnfsf14
3.048460574482383e-13	1.6842709621666283	0.689	0.161	6.33683499617653e-9	lymphocytes	msna
3.429464044036022e-17	1.681056315091959	0.956	0.491	6.858928088072044e-14	lymphocytes	ENSGACG00000009171
1.5384014581217896e-4	1.6409177046901966	0.267	0.294	0.3076802916243579	lymphocytes	ENSGACG00000001107
8.892630084290107e-19	1.6140188125633868	0.178	0.007	1.8485110156213845e-14	lymphocytes	ENSGACG00000017564
1.6473374422103706e-15	1.6004223013604173	0.311	0.038	3.424320341122698e-11	lymphocytes	ENSGACG00000020116
5.826455745876837e-10	1.5850095983291563	0.489	0.092	1.2111453558954181e-5	lymphocytes	gadd45ga
3.819960346213091e-17	1.4202602587612099	0.911	0.705	7.639920692426182e-14	lymphocytes	ENSGACG00000006946
1.9812368129314264e-11	1.2661961268785502	0.956	0.686	3.962473625862853e-8	lymphocytes	itgb2
1.4354353188379686e-13	1.225993798465496	0.133	0.358	2.8708706376759373e-10	lymphocytes	RGS3
1.496960402911499e-10	1.2160432696209278	0.911	0.447	2.993920805822998e-7	lymphocytes	tank
9.572568247888105e-4	1.209836739137834	0.356	0.738	1	lymphocytes	plpp1a
1.077910104818077e-11	1.188565956519319	0.956	0.665	2.155820209636154e-8	lymphocytes	scinlb
1.545366230450823e-5	1.1625261821692994	0.289	0.602	0.03090732460901646	lymphocytes	dcaf6
1.2440642980782916e-5	1.1149614236885768	0.289	0.625	0.024881285961565833	lymphocytes	ENSGACG00000005241
2.746312208666414e-12	1.1033303976070548	0.911	0.487	5.492624417332828e-9	lymphocytes	nop56
7.647595193938788e-7	1.1009204651332563	0.933	0.765	0.0015295190387877575	lymphocytes	ENSGACG00000006275
1.930081921530848e-6	1.0615286719671775	0.267	0.557	0.003860163843061696	lymphocytes	sh2d1ab
1.3137893855351047e-9	1.0286702681625495	1	0.892	2.6275787710702095e-6	lymphocytes	ENSGACG00000007176
3.408450351249793e-8	1.012085996477479	0.933	0.764	6.816900702499585e-5	lymphocytes	ptprc
NA	NA	NA	NA	NA	lymphocytes	lck
1.9247607683796832e-51	5.173835507127486	1	0.345	4.0010002092308475e-47	ionocytes	ENSGACG00000006160
2.1091181291792166e-42	5.161391704863158	0.844	0.095	4.3842238551248376e-38	ionocytes	atp1a1a.4
4.665006819709881e-53	4.214053040380315	0.889	0.397	9.697149676130928e-49	ionocytes	sat1b
1.0020149076071112e-31	3.7328670367153665	0.578	0.07	2.082888388442902e-27	ionocytes	vdac2
4.6355167486863095e-40	3.686352814677316	0.867	0.365	9.635848665494232e-36	ionocytes	NDUFA4
2.0742246350275906e-38	3.6701216745598053	0.444	0.025	4.311690748831853e-34	ionocytes	arg2
4.422530951882328e-19	3.625370259483411	0.533	0.05	9.193115089677797e-15	ionocytes	ENSGACG00000009412
3.526268294840267e-28	3.572026132023528	0.422	0.037	7.330053904484463e-24	ionocytes	chp1
2.0522783762727073e-15	3.526569008204578	0.333	0.009	4.266071060758077e-11	ionocytes	slc4a1b
1.4961990086275163e-34	3.5018663990166248	0.378	0.018	3.110148879234018e-30	ionocytes	TSC22D1
1.3634080832875896e-24	3.4942990110136805	0.711	0.153	2.834116382729913e-20	ionocytes	ATP5PD
7.408522780303958e-12	3.4564588721449647	0.267	0.008	1.5400096303417836e-7	ionocytes	atp1b1b
1.4163823679739817e-30	3.4393089764172577	0.378	0.024	2.9442340283075157e-26	ionocytes	idh2
2.5362081316731334e-24	3.367283959919659	0.711	0.166	5.2720158433089426e-20	ionocytes	atp5f1c
4.8315401749560764e-23	3.343929365064189	0.711	0.154	1.0043322561681196e-18	ionocytes	cox5ab
1.6554918722442219e-25	3.2612335471671554	0.689	0.146	3.441270954834064e-21	ionocytes	uqcr10
8.254205214875017e-11	3.2338620040657777	0.822	0.606	1.6508410429750034e-7	ionocytes	VDAC2 (1 of many)
6.927908256795635e-13	3.1421560012712257	0.422	0.063	1.4401042893401087e-8	ionocytes	cyc1
3.1252209865996016e-26	3.0774245843149095	0.733	0.327	6.496396864844592e-22	ionocytes	atp5mc1
7.164482082509864e-18	3.040035744453607	0.556	0.199	1.4892808904913254e-13	ionocytes	COX5B
5.447429344186054e-43	3.032004702210905	0.978	0.676	1.1323571377759551e-38	ionocytes	ENSGACG00000020692
5.536961097382967e-10	3.023253174189904	0.8	0.383	1.1073922194765935e-6	ionocytes	mgst3a
4.537293842600992e-15	2.9967878443616947	0.911	0.598	9.074587685201984e-12	ionocytes	cox6b1
1.807959039243732e-21	2.7869544500844903	0.933	0.207	3.6159180784874645e-18	ionocytes	GSTM4 (1 of many).1
3.4184356923193124e-21	2.75030051748904	1	0.375	6.836871384638625e-18	ionocytes	ENSGACG00000001436
3.4420006305233536e-19	2.6532710095636265	1	0.603	6.884001261046707e-16	ionocytes	capn2b
0.0025835519898476777	2.581277626913625	0.422	0.777	1	ionocytes	chmp4c
6.36436114711562e-16	2.538085029397653	1	0.68	1.272872229423124e-12	ionocytes	chmp2a
8.437807536315891e-18	2.504963283024454	1	0.673	1.6875615072631784e-14	ionocytes	gstr (1 of many)
1.490513248411654e-15	2.4915880980883376	0.933	0.505	2.981026496823308e-12	ionocytes	rhbg
9.164588872539567e-11	2.456955887784922	0.844	0.61	1.8329177745079134e-7	ionocytes	rdh12l
2.72391011588981e-17	2.3208386187927945	1	0.648	5.44782023177962e-14	ionocytes	si:dkey-87o1.2
4.8624437237918977e-20	2.31141671075659	1	0.312	9.724887447583795e-17	ionocytes	ENSGACG00000008205
0.0032763877755967795	2.2659155364825003	0.822	0.635	1	ionocytes	id4
4.124832045985928e-6	2.2467420644337754	0.8	0.698	0.008249664091971856	ionocytes	krt8
5.27483183115024e-12	2.214065140331716	0.978	0.814	1.054966366230048e-8	ionocytes	ENSGACG00000006166
1.1930814134433866e-20	2.209151700433968	1	0.709	2.3861628268867732e-17	ionocytes	ehd1a
3.746939722788613e-21	5.784665391010117	0.974	0.554	7.493879445577226e-18	epithelium	ENSGACG00000004694
9.8890545258677e-25	5.01438953431852	1	0.68	1.97781090517354e-21	epithelium	S100P
9.184331123269996e-20	4.7080019133687365	0.641	0.077	1.909146910594134e-15	epithelium	krt5
1.1220837166950644e-16	4.211426004626161	0.923	0.549	2.244167433390129e-13	epithelium	krt15
1.5882861231250264e-30	3.9946692372610544	0.513	0.047	3.301570364139992e-26	epithelium	ENSGACG00000006427
2.68057269284029e-17	3.6345882914663283	0.436	0.013	5.572106456607111e-13	epithelium	ENSGACG00000011970
2.7567296013296604e-12	3.2135356551848675	0.282	0.005	5.730413822283965e-8	epithelium	ptgdsb.1
5.309211216907006e-10	2.9553547666867908	0.846	0.569	1.0618422433814011e-6	epithelium	ENSGACG00000002143
3.112765209802784e-4	2.942420295986559	0.154	0.016	1	epithelium	ENSGACG00000014315
4.719078503504993e-21	2.8336169604052994	0.974	0.784	9.438157007009986e-18	epithelium	ENSGACG00000006908
1.2463362111080574e-23	2.672959305238838	0.974	0.511	2.492672422216115e-20	epithelium	ENSGACG00000005709
1.0724239932694804e-11	2.55409696916874	0.179	0.014	2.229247754809269e-7	epithelium	ENSGACG00000014833
2.259726940200903e-22	2.5264582164427436	1	0.752	4.519453880401806e-19	epithelium	ENSGACG00000004882
1.6870066424095267e-12	2.520505643871696	0.103	0.003	3.5067807075766834e-8	epithelium	ENSGACG00000004701
1.522736774132877e-12	2.472693896099434	0.103	0.003	3.1653129323900115e-8	epithelium	ENSGACG00000014689
9.074159971024862e-21	2.3611111025100326	0.974	0.63	1.8148319942049723e-17	epithelium	ENSGACG00000006236
2.6585909398522396e-8	2.3138610724737556	0.359	0.086	5.526412986670851e-4	epithelium	krt97
1.9683983647782348e-5	2.276479474012064	0.282	0.085	0.40917096808645165	epithelium	lgals3b
2.0830690847178396e-16	2.1963876417926076	0.974	0.749	4.166138169435679e-13	epithelium	cyp46a1.4
1.2162528522598445e-4	2.164134471684173	0.179	0.018	1	epithelium	ENSGACG00000012739
9.860139237719288e-15	2.08784319847214	0.718	0.167	1.9720278475438578e-11	epithelium	grhl3
1.8561246868793755e-20	2.0406904210812353	0.974	0.626	3.712249373758751e-17	epithelium	camk2g2
5.358705199224067e-7	1.9788774568079903	0.231	0.016	0.011139140497627069	epithelium	TPM4
0.008606643187434336	1.9737015542719705	0.154	0.033	1	epithelium	ENSGACG00000017697
0.0026124163346612516	1.9137581659036127	0.154	0.024	1	epithelium	nrarpa
5.586041667069923e-5	1.8758845511147784	0.308	0.106	1	epithelium	capn2b
2.4718596184614e-9	1.8690809194142919	0.282	0.05	5.138254588895712e-5	epithelium	zgc:86896
3.3233040800437596e-16	6.244161713684708	1	0.578	6.646608160087519e-13	leukocytes_2	apoeb
7.815261752178508e-27	5.087136223683399	0.808	0.076	1.6245584604253465e-22	leukocytes_2	ctsc
1.8888216478774206e-16	4.926060708555301	1	0.789	3.7776432957548415e-13	leukocytes_2	lgmn
3.6231249860311404e-41	4.7701259686989745	0.923	0.1	7.531389908462931e-37	leukocytes_2	ENSGACG00000006358
9.702563637288946e-37	4.466450703122735	0.923	0.116	2.0168719032832533e-32	leukocytes_2	epdl1
5.949481023803558e-15	4.301144135776949	0.962	0.337	1.1898962047607116e-11	leukocytes_2	ENSGACG00000003551
8.439930177358996e-16	4.2452155244049585	1	0.747	1.687986035471799e-12	leukocytes_2	ctsk
8.912961299117323e-69	4.21267259715421	0.692	0.017	1.852737265247518e-64	leukocytes_2	ENSGACG00000003555
3.862821435851746e-52	4.207187037247424	0.846	0.054	8.029646918705024e-48	leukocytes_2	ENSGACG00000003825
3.076558373013737e-17	4.143197735893889	1	0.564	6.153116746027474e-14	leukocytes_2	si:dkey-26g8.5
2.910480754045764e-15	4.069895625250713	0.538	0.019	6.05001634343493e-11	leukocytes_2	cxcl19
1.6122682543745543e-11	3.988645641295645	0.885	0.22	3.224536508749109e-8	leukocytes_2	ENSGACG00000008819
1.7915551021880777e-15	3.9829568163951854	0.962	0.605	3.583110204376155e-12	leukocytes_2	ctsa
7.864723219704515e-16	3.979385233718766	1	0.841	1.572944643940903e-12	leukocytes_2	ctss2.1
6.618757500142436e-54	3.856115450629774	0.423	0.005	1.3758411215546082e-49	leukocytes_2	acod1
2.9635529979108428e-15	3.788046000853984	1	0.666	5.927105995821685e-12	leukocytes_2	ENSGACG00000006405
2.409684845818598e-21	3.6903640186194377	0.846	0.104	5.0090118890031193e-17	leukocytes_2	ENSGACG00000010643
4.074545753784831e-21	3.6280220466529465	0.923	0.256	8.469758258392528e-17	leukocytes_2	ENSGACG00000000336
3.4616697578515054e-17	3.584080357015746	1	0.789	6.923339515703011e-14	leukocytes_2	ctsl.1
1.1094106235882633e-24	3.516969542340856	0.615	0.068	2.306131863252923e-20	leukocytes_2	zgc:103438
1.412678093621811e-17	3.463868009915169	0.962	0.413	2.936533953211658e-13	leukocytes_2	psap
1.772373154116355e-30	3.456918548567094	0.731	0.08	3.684232075461667e-26	leukocytes_2	ctsz
1.0315566259565485e-12	3.4254598091835877	1	0.64	2.0631132519130972e-9	leukocytes_2	ENSGACG00000008293
1.0805474422319113e-11	3.4018564523303936	0.423	0.019	2.246133968167474e-7	leukocytes_2	tcn2
8.26597320844194e-14	3.315960477570062	0.962	0.686	1.6531946416883879e-10	leukocytes_2	spock3
1.9556473170789856e-16	3.314605559337789	0.923	0.4	4.065204078012087e-12	leukocytes_2	ENSGACG00000000350
3.9446842094078495e-15	3.1044734454881353	0.962	0.666	7.889368418815698e-12	leukocytes_2	krt18b
1.0862583412628896e-17	3.0725999619465982	1	0.589	2.172516682525779e-14	leukocytes_2	ENSGACG00000008242
3.889225390086888e-20	7.3753448671666675	0.75	0.008	8.084532818373614e-16	neurons	s100a1
2.691590783254162e-69	7.2661623709375425	0.625	0.008	5.5950097611504264e-65	neurons	ENSGACG00000001671
1.650751169081269e-81	6.723895398447313	0.562	0.003	3.431416455169234e-77	neurons	ENSGACG00000001847
3.1930654288045657e-9	5.7428622116508405	0.938	0.675	6.386130857609131e-6	neurons	sh3bgrl
9.359140953244983e-85	5.30855271244541	0.625	0.004	1.9454846299510347e-80	neurons	smpx
6.175646093042859e-12	4.94758737963239	0.75	0	1.2351292186085718e-8	neurons	ENSGACG00000014959
6.295454924720686e-21	4.816661103367408	0.875	0.108	1.308636215201689e-16	neurons	plcg2
2.3245902207154415e-10	4.728545088537338	1	0.391	4.649180441430883e-7	neurons	CKB
2.782563704448593e-11	4.689039583784437	1	0.692	5.565127408897186e-8	neurons	camsap3
4.284072090122003e-9	4.663595376761623	0.938	0.542	8.568144180244006e-6	neurons	zgc:101744
4.307186621231373e-54	4.589187689289192	0.438	0.004	8.953348829553655e-50	neurons	ENSGACG00000009743
8.265162111529262e-9	4.576342799044301	0.375	0.005	1.7180792481235878e-4	neurons	actn1
8.274786759799236e-22	4.517129886858537	0.75	0.082	1.7200799237594672e-17	neurons	tpm4a
6.604373172629119e-13	4.390006221704742	1	0.48	1.320874634525824e-9	neurons	tnni4b.2
4.1378915500434387e-10	4.3638001180386965	0.375	0.001	8.601435165075296e-6	neurons	p2rx4b
6.601921668195508e-12	4.325922322830315	0.688	0.053	1.3723414571678003e-7	neurons	sptbn2
2.7186120197191343e-10	4.231588729928274	1	0.755	5.651178805390165e-6	neurons	ENSGACG00000001394
2.443109304748991e-99	4.204181403833166	0.562	0	5.078491311781728e-95	neurons	pdlim3a
6.825783282658417e-31	4.199225059118346	0.625	0.033	1.4188755709662053e-26	neurons	scinla
7.901938174915165e-50	4.161777104147232	0.375	0.003	1.6425758884196153e-45	neurons	ENSGACG00000004703
0.0046094497335797974	4.089117206369842	0.75	0.688	1	neurons	plecb
1.5166136258412193e-50	4.0677278479439165	0.5	0.008	3.1525847440361428e-46	neurons	tspan2a
1.556683727083324e-10	4.015462634671502	0.562	0.046	3.2358784634881054e-6	neurons	ENSGACG00000000352
1.8879787373530294e-10	3.9118330243139225	1	0.646	3.7759574747060586e-7	neurons	pleca
6.5478457253298906e-9	3.8753735674177863	0.938	0.245	1.3095691450659781e-5	neurons	lmo7a
1.0822547645661814e-14	3.842421968663548	0.688	0.003	2.1645095291323628e-11	neurons	gpx3
1.4900431282294444e-7	3.7862842175841656	0.938	0.596	2.980086256458889e-4	neurons	zgc:153867
