## Supplemental Table 6 for "Epigenetic variations are accompanying landmarks of freshwater adaptation in threespine sticklebacks"

sample	annotated_cells	num_read_pairs	bc_q30_bases_fract	cellranger-atac_version	cells_detected	frac_cut_fragments_in_peaks	frac_fragments_nfr	frac_fragments_nfr_or_nuc	frac_fragments_nuc	frac_fragments_overlapping_peaks	frac_fragments_overlapping_targets	frac_mapped_confidently	frac_waste_chimeric	frac_waste_duplicate	frac_waste_lowmapq	frac_waste_mitochondrial	frac_waste_no_barcode	frac_waste_non_cell_barcode	frac_waste_overall_nondup	frac_waste_total	frac_waste_unmapped	median_fragments_per_cell	median_per_cell_total_library_complexity	median_per_cell_unique_fragments_at_30000_RRPC	median_per_cell_unique_fragments_at_50000_RRPC	num_fragments	r1_q30_bases_fract	r2_q30_bases_fract	si_q30_bases_fract	total_usable_fragments
ATAC1	1911	87,869,175	0.9438994199	1.2.0	1911	0.6499906445	0.7285041169	0.9808962944	0.2523921776	0.666498115	0.3725954596	0.7008713693	0.02456173055	0.1052168067	0.02783739576	0.0001021177222	0.01171851221	0.7145669912	0.7933911067	0.8986079134	0.01460435926	3827	5735.475084	1795.476133	2619.393676	87869175	0.9489662694	0.9383484788	0.9417374523	8909239
ATAC2	20073	96,072,741	0.9430104626	1.2.0	20073	0.4167822036	0.7605903167	0.9920932367	0.23150292	0.430262519	0.3129826361	0.7220106065	0.05187438131	0.1347785633	0.06709986551	0.0001488455503	0.01237800637	0.4264571675	0.5874123546	0.7221909178	0.02945408834	1080	2633.306787	96072741	0.9479704659	0.9367680743	0.9418463948	26689880
ATAC3	429	134,803,995	0.9444817015	1.2.0	429	0.4518388205	0.6624214386	0.9938527649	0.3314313263	0.4797976279	0.2543603431	0.7400822505	0.001112444776	0.001469934181	0.001373156634	8.68E-07	0.0119812918	0.9751744672	0.9902252526	0.9916951868	0.0005830242642	2348	132.2991551	219.4555124	134803995	0.9494346143	0.939490253	0.9511322875	1119522
ATAC4	20156	125,293,709	0.942689011	1.2.0	20156	0.3002476072	0.8389133806	0.9971937622	0.1582803816	0.3103578786	0.2938183819	0.7339303843	0.04933954026	0.1415956008	0.05666367495	7.41E-05	0.01173198568	0.4674896008	0.6124176913	0.7540132921	0.0271188077	1313	125293709	0.9502429835	0.9391294806	0.9455308975	30820587
