## Supplemental Table 7 for "Epigenetic variations are accompanying landmarks of freshwater adaptation in threespine sticklebacks"

sample	peak_region_fragments >	peak_region_fragments <	pct_reads_in_peaks >	nucleosome_signal <	TSS.enrichment >
ATAC1	500	1000	50	0.5	1.7
ATAC2	450	1000	30	0.45	1.3
ATAC3	500	2000	30	0.7	1.5
ATAC4	400	2000	25	0.25	0.5
