## Supplemental Table 8 for "Epigenetic variations are accompanying landmarks of freshwater adaptation in threespine sticklebacks"

Targeted Nuclei Recovery	Nuclei Stock Concentration (nuclei/µl)
500	160-400
1000	320-810
2000	650-1610
3000	970-2420
4000	1290-3230
5000	1610-4030
6000	1940-4840
7000	2260-5650
8000	2580-6450
9000	2900-7260
10000	3230-8060
